# Dynamic but constrained: Repeated acquisitions of nutritional symbionts in bed bugs (Heteroptera: Cimicidae) from a narrow taxonomic pool

**DOI:** 10.1101/2025.06.13.659472

**Authors:** Václav Hypša, Jana Martinů, Sazzad Mahmood, Shruti Gupta, Eva Nováková, Ondřej Balvín

## Abstract

**Background:** Bed bugs (Heteroptera: Cimicidae), like other strictly blood-feeding insects, harbor obligate bacterial symbionts that supply essential nutrients (especially B vitamins) lacking in their blood diet. The primary obligate symbionts are transovarially transmitted *Wolbachia*, notable for having horizontally acquired biotin operon. In addition to these symbionts with the confirmed nutritional role, bacteria from the genera *Symbiopectobacterium* and *Tisiphia* have also been found to be transovarially transmitted in bed bugs. Their significance to the host fitness remains unclear; they are considered facultative, and thus likely non-essential. However, this understanding of bed bugs symbiosis is based exclusively on studies of the human-associated common bed bug (*Cimex lectularius*) and few related Cimicinae species. Virtually nothing is known about the diversity, origins, or metabolic roles of symbionts across the more than hundred described bed bug species.

**Results:** Using amplicon and metagenomic analyzes, we identified five different bacterial genera as potential bed bug symbionts: *Wolbachia*, *Symbiopectobacterium*, *Sodalis*, *Serratia*, and *Tisiphia*. The distribution of these bacteria among 13 bed bug species indicated at least 16 independent origins of symbiosis (some samples harboring multiple symbiont strains). A comparison of host and symbiont phylogenies suggested that some of these origins were followed by cospeciation. Not all bed bugs, however, harbored *Wolbachia*. In the subfamily Cacodminae, *Symbiopectobacterium* (previously known as facultative symbiont) was detected as the sole symbiont, suggesting its role as an essential, obligate symbiont. Analysis of 23 obtained genome drafts revealed considerable differences in their size and gene content, indicating that these bacteria have reached different stages in the evolution towards obligate symbiosis. As is common in symbiotic bacteria, the analyzed genomes have lost many biosynthetic capacities. A comparison of B-vitamin synthesis pathways showed that only two, riboflavin and lipoic acid, were preserved across all symbionts.

**Conclusions:** An overview of symbiosis across a broad phylogenetic span of bed bugs reveals that this insect family has undergone remarkably dynamic evolution, characterized by multiple independent symbiont acquisitions, episodes of cospeciations, and frequent co-occurrence of multiple symbionts within individual hosts. Interestingly, although these symbionts were acquired through multiple independent events, the majority belong to just three bacterial genera (*Wolbachia*, *Symbiopectobacterium*, and *Sodalis*), suggesting an unknown mechanisms underlying bed bug-symbiont specificity. Two aspects of this study warrant further investigation. First, the finding of *Symbiopectobacterium* as the sole obligate symbiont in Cacodminae suggests that expanding the taxonomic sampling may reveal an even more complex structure of symbiosis within bed bugs. Second, the inconsistencies and uncertainties in evaluating the functionality of the biotin synthesis indicate that further research will be necessary to better understand the evolution of this B vitamin pathway in symbiotic bacteria.
