## Supplementary table S2 for "Dynamic but constrained: Repeated acquisitions of nutritional symbionts in bed bugs (Heteroptera: Cimicidae) from a narrow taxonomic pool"

### Sheet: List1
Supplementary table S2 - The Illumina short-reads sequencing data obtained for 14 Cimicidae species, along with the main characteristics of their metagenomic assemblies. The indexes B and H indicate the origin of the samples from bat and human, respectively.
Sample Name	Number of reads	Length of the assembly (Mbp)	Largest contig (Kbp)	N50 (Kbp)	L50 (K)
C1-Afrocimex constrictus	82.5 M	573.0Mbp	135.1Kbp	3.3Kbp	47.5K
C41-Leptocimex duplicatus	94.9 M	543.2Mbp	272.7Kbp	12.4Kbp	11.8K
C66-Cimex adjunctus	102 M	525.0Mbp	530.2Kbp	6.5Kbp	18.6K
C56-Cimex lectulariusB	132.2 M	511.1Mbp	104.8Kbp	5.1Kbp	24.1K
C19-Cacodmus villosus	123.9 M	492.3Mbp	174.1Kbp	13.3Kbp	10.2K
C57-Cimex lectulariusH	163.6 M	484.3Mbp	140.7Kbp	12.3Kbp	10.6K
C28-Cacodmus vicinus	98.6 M	464.3Mbp	341.8Kbp	33.3Kbp	4.2K
C51-Cimex hirundinis	130.1 M	457.7Mbp	99.4Kbp	9.4Kbp	13.2K
C49-Cimex vicarius	152.8 M	450.7Mbp	193.2Kbp	6.2Kbp	20.7K
C61-Cimex hemipterus	188.6 M	440.5Mbp	1145.4Kbp	10.8Kbp	10.9K
C5-Primicimex cavernis	106 M	419.5Mbp	96.9Kbp	9.4Kbp	12.7K
C12-Cyanolicimex patagonicus	97.9 M	416.6Mbp	125.1Kbp	3.8Kbp	28.2K
C21-Psitticimex uritui	103.2 M	392.6Mbp	694.5Kbp	4.2Kbp	25.8K
C44-Paracimex sp.	82.2 M	346.7Mbp	1683.6Kbp	29.2Kbp	3.4K
