## Supplementary table S3 for "Dynamic but constrained: Repeated acquisitions of nutritional symbionts in bed bugs (Heteroptera: Cimicidae) from a narrow taxonomic pool"

### Sheet: BUSCO
Supplementary table S3: BUSCO values for the symbiont genomes. Wolbachia double-infections were evaluated separated (high=the genome with higher coverage, low=the genome with lower coverage) and together (merged). For details see Methods.
Symbiont genome	Dataset	Complete	Single	Duplicated	Fragmented	Missing	n_markers
Wolbachia
C1-Afrocimex constrictus	rickettsiales_odb12	87.9	84.9	3	3.6	8.5	364
C12-Cyanolicimex patagonicus-high	rickettsiales_odb12	96.2	75.8	20.3	1.4	2.5	364
C12-Cyanolicimex patagonicus-low	rickettsiales_odb12	61.3	61.3	0	0.5	38.2	364
C12-Cyanolicimex patagonicus-merged	rickettsiales_odb12	99.2	3.8	95.3	0.5	0.3	364
C21-Psitticimex uritui-high	rickettsiales_odb12	91.8	91.8	0	1.4	6.9	364
C21-Psitticimex uritui-low	rickettsiales_odb12	98.4	98.4	0	0.3	1.4	364
C21-Psitticimex uritui-merged	rickettsiales_odb12	99.5	6.6	92.9	0	0.5	364
C44-Paracimex sp.	rickettsiales_odb12	91.5	91.2	0.3	0.8	7.7	364
C49-Cimex vicarius	rickettsiales_odb12	96.7	96.2	0.5	1.1	2.2	364
C5-Primicimex cavernis	rickettsiales_odb12	97.5	96.2	1.4	1.1	1.4	364
C51-Cimex hirundinis-high	rickettsiales_odb12	98.6	98.4	0.3	0.5	0.8	364
C51-Cimex hirundinis-low	rickettsiales_odb12	90.4	90.4	0	5.2	4.4	364
C51-Cimex hirundinis-merged	rickettsiales_odb12	99.5	9.9	89.6	0.3	0.3	364
C56-Cimex lectulariusB	rickettsiales_odb12	97.5	97.5	0	0.8	1.6	364
C57-Cimex lectulariusH	rickettsiales_odb12	97.3	97.3	0	1.4	1.4	364
C61-Cimex hemipterus	rickettsiales_odb12	92	92	0	0.5	7.4	364
C66-Cimex adjunctus	rickettsiales_odb12	97	97	0	1.4	1.6	364
Symbiopectobacterium
C28-Cacodmus vicinus	pectobacteriaceae_odb12	48.9	48.9	0	2.1	49	1612
C19-Cacodmus villosus	pectobacteriaceae_odb12	59.5	59.5	0	4.2	36.4	1612
C41-Leptocimex duplicatus	pectobacteriaceae_odb12	38.6	38.6	0	0.4	60.9	1612
C57-Cimex lectulariusH	pectobacteriaceae_odb12	85	85	0.1	2.3	12.7	1612
C61-Cimex hemipterus	pectobacteriaceae_odb12	39.6	39.6	0	0.9	59.5	1612
C28-Cacodmus vicinus	enterobacterales_odb12	86.3	86.3	0	3.9	9.8	542
C19-Cacodmus villosus	enterobacterales_odb12	91.5	91.3	0.2	4.2	4.2	542
C41-Leptocimex duplicatus	enterobacterales_odb12	80.8	80.8	0	1.5	17.7	542
C57-Cimex lectulariusH	enterobacterales_odb12	97.2	97.2	0	1.3	1.5	542
C61-Cimex hemipterus	enterobacterales_odb12	76	76	0	4.1	19.9	542
C28-Cacodmus vicinus	bacteria_odb12	85.3	85.3	0	8.6	6	116
C19-Cacodmus villosus	bacteria_odb12	93.1	92.2	0.9	5.2	1.7	116
C41-Leptocimex duplicatus	bacteria_odb12	82.8	82.8	0	1.7	15.5	116
C57-Cimex lectulariusH	bacteria_odb12	98.3	98.3	0	0.9	0.9	116
C61-Cimex hemipterus	bacteria_odb12	81	81	0	7.8	11.2	116
Sodalis
C21-Psitticimex uritui	pectobacteriaceae_odb12	33.8	33.8	0	0.3	65.9	1612
C12-Cyanolicimex patagonicus	pectobacteriaceae_odb12	51	50.8	0.2	3.9	45.1	1612
C5-Primicimex cavernis	pectobacteriaceae_odb12	90	89.6	0.3	2.6	7.4	1612
C21-Psitticimex uritui	enterobacterales_odb12	75.3	75.3	0	1.1	23.6	542
C12-Cyanolicimex patagonicus	enterobacterales_odb12	85.4	84.9	0.6	4.1	10.5	542
C5-Primicimex cavernis	enterobacterales_odb12	98.2	98.2	0	0.7	1.1	542
C21-Psitticimex uritui	bacteria_odb12	80.2	80.2	0	4.3	15.5	116
C12-Cyanolicimex patagonicus	bacteria_odb12	84.5	82.8	1.7	8.6	6.9	116
C5-Primicimex cavernis	bacteria_odb12	97.4	97.4	0	0.9	1.7	116
Serratia
C44-Paracimex sp.	yersiniaceae_odb12	95.7	95.7	0.2	0.7	3.6	1783
Tisiphia
C1-Afrocimex constrictus	rickettsiales_odb12	57.1	57.1	0	5.2	37.7	345
