## Supplementary table S4 for "Dynamic but constrained: Repeated acquisitions of nutritional symbionts in bed bugs (Heteroptera: Cimicidae) from a narrow taxonomic pool"

### Sheet: Wolbachia
The genomes used to create query for blast-based identification of Wolbachia scaffolds and included into the phylogenetic analysis.
Accession	Label in Figure 1	Wolbachia supergoup	Host
GCA_000008025.1	wMel	A	Drosophila melanogaster
GCA_000022285.1	wRi	A	Drosophila simulans Riverside
GCA_000376605.1	wHa	A	Drosophila simulans
GCA_000475015.1	wMelPop	A	Drosophila melanogaster
GCA_000689175.1	wGmm	A	Glossina morsitans morsitans
GCA_000953315.1	wAu	A	Drosophila simulans
GCA_001983615.1	wVitA	A	Nasonia vitripennis
GCA_002300525.1	wSpc	A	Drosophila subpulchrella
GCA_009012935.1	wOne	A	Nasonia oneida				`
GCA_003344345.1	wCon	A/B	Cylisticus convexus
GCF_000242415.2	wAlbB	B	Aedes albopictus
GCA_000073005.1	wPip	B	Culex quinquefasciatus
GCA_000376585.1	wNo	B	Drosophila simulans
GCA_001439985.1	wTpre	B	Trichogramma pretiosum
GCA_001637495.1	wStri	B	Laodelphax striatellus
GCA_000306885.1	wOo	C	Onchocerca ochengi
GCA_000008385.1	wBm	D	Brugia malayi
GCA_002204235.2	wWb	D	Wuchereria bancrofti
GCA_001931755.2	wFol	E	Folsomia candida
GCA_000829315.1	wCle	F	Cimex lectularius
GCA_013366855.1	wMhie	F	Madathamugadia hiepei
GCA_029715105.1	wMeur1	F	Menacanthus eurysternus
GCA_029784615.1	wMeur2	F	Menacanthus eurysternus
GCA_029784575.1	wPaur	F	Penenirmus auritus

### Sheet: Symbiopectobacterium
The genomes used to create query for blast-based identification of Symbiopectobacterium scaffolds and included into the phylogenetic analysis.
Accession	Label in Figure 1
GCF_001742145.1	Pectobacterium parmentieri
GCA_012689415.1	Candidatus Symbiopectobacterium sp. Chty_BC
GCF_015762685.1	Candidatus Symbiopectobacterium sp. 'North America'
GCA_025962695.1	Candidatus Symbiopectobacterium sp. NZEC135
GCA_025962675.1	Candidatus Symbiopectobacterium sp. NZEC127
GCA_025962655.1	Candidatus Symbiopectobacterium sp. NZEC151
GCF_018777385	Candidatus Symbiopectobacterium endolongispinus
GCF_020054415.1	Candidatus Symbiopectobacterium sp.
GCA_019797845.1	Symbiopectobacterium purcellii

### Sheet: Sodalis
The genomes used to create query for blast-based identification of Sodalis scaffolds and included into the phylogenetic analysis.
Accession	Label in Figure 1	Host
GCA_004343195.1	Biostraticola tofi
GCA_016865525.2	Sodalis ligni
GCA_019646055.1	Sodalis sp. CWE
GCA_003668825.1	Sodalis-like symbiont of Bactericera trigonica
GCA_964059955.1	Sodalis-like secondary symbiont of Drepanosiphum platanoidis
GCA_000517405.1	Candidatus Sodalis pierantonius str. SOPE
GCA_018777395.1	Sodalis endolongispinus
GCA_024748575.1	Sodalis sp. Fle
GCA_000010085.1	Sodalis glossinidius str. 'morsitans'
GCA_900161835.1	Sodalis endosymbiont of Henestaris halophilus
GCA_000647915.1	Sodalis-like symbiont of Philaenus spumarius
GCA_001602625.1	Sodalis-like endosymbiont of Proechinophthirus fluctus
GCA_024648725.1	Sodalis sp. Ppy
GCA_963969435.1	Sodalis praecaptivus isolate SodNvir_i
GCA_960934445.1	Sodalis praecaptivus isolate SodNvir
GCA_039646275.1	Sodalis praecaptivus subsp. spalangiae
GCA_000517425.1	Sodalis praecaptivus strain:HS1

### Sheet: Serratia
The genomes used to create query for blast-based identification of Serratia scaffolds and included into the phylogenetic analysis.
Accession	Label in Figure 1
GCA_016865525.2	Sodalis ligni
GCF_002291425.1	Gibbsiella quercinecans
GCA_001006005.1	Serratia fonticola
NZ_CP143341.1	Serratia marcescens
GCA_004768745.1	Serratia nematodiphila
GCA_035749045.1	Serratia sarumanii
GCA_000821185.2	Serratia symbiotica
GCA_022559505.1	Serratia ureilytica
GCA_047456075.1	Serratia sp. BNK-11

### Sheet: Tisiphia
The genomes used to create query for blast-based identification of Tisiphia scaffolds..
GCA_030404065	Candidatus Tisiphia sp.
GCA_046531025	Candidatus Tisiphia sp.
GCA_046531035	Candidatus Tisiphia sp.
GCA_047827635	Candidatus Tisiphia sp.
GCA_047828455	Candidatus Tisiphia sp.
GCA_964030975	Candidatus Tisiphia endosymbiont of Hybos culiciformis
GCA_964031225	Candidatus Tisiphia endosymbiont of Ceraclea dissimilis
GCF_964030975	Candidatus Tisiphia endosymbiont of Hybos culiciformis
GCF_964031225	Candidatus Tisiphia endosymbiont of Ceraclea dissimilis
NZ_OZ032141	Candidatus Tisiphia endosymbiont of Ptychopteraalbimana
NZ_OZ032143	Candidatus Tisiphia endosymbiont of Ditula angustiorana
NZ_OZ032144	Candidatus Tisiphia endosymbiont of Piscicola geometra
NZ_OZ032145	Candidatus Tisiphia endosymbiont of Thecophora atra
NZ_OZ032146	Candidatus Tisiphia endosymbiont of Dascillus cervinus
NZ_OZ032151	Candidatus Tisiphia endosymbiont of Nemotelus nigrinus
NZ_OZ032153	Candidatus Tisiphia endosymbiont of Sialis lutaria
NZ_OZ032154	Candidatus Tisiphia endosymbiont of Sialis lutaria
NZ_OZ032156	Candidatus Tisiphia endosymbiont of Dioctria linearis
NZ_OZ032158	Candidatus Tisiphia endosymbiont of Dioctria rufipes
NZ_OZ032159	Candidatus Tisiphia endosymbiont of Beris chalybata
NZ_OZ032161	Candidatus Tisiphia endosymbiont of Melanophoraroralis
NZ_OZ032163	Candidatus Tisiphia endosymbiont of Dioctria rufipes
NZ_OZ032164	Candidatus Tisiphia endosymbiont of Ptychopteraalbimana
NZ_OZ034911	Candidatus Tisiphia endosymbiont of Stenodema calcarata
NZ_OZ034916	Candidatus Tisiphia endosymbiont of Mystacides longicornis
NZ_OZ034917	Candidatus Tisiphia endosymbiont of Ceraclea dissimilis
NZ_OZ034919	Candidatus Tisiphia endosymbiont of Metellina segmentata
NZ_OZ034997	Candidatus Tisiphia endosymbiont of Empis tessellata
NZ_OZ035003	Candidatus Tisiphia endosymbiont of Parasteatoda lunata
NZ_OZ035004	Candidatus Tisiphia endosymbiont of Mystacides longicornis
NZ_OZ035005	Candidatus Tisiphia endosymbiont of Myopa tessellatipennis
NZ_OZ060452	Candidatus Tisiphia endosymbiont of Nedyus quadrimaculatus
NZ_OZ183472	Candidatus Tisiphia endosymbiont of Temnostethus pusillus
NZ_OZ183473	Candidatus Tisiphia endosymbiont of Xenochironomus xenolabis
NZ_OZ183476	Candidatus Tisiphia endosymbiont of Oplodontha viridula
NZ_OZ183481	Candidatus Tisiphia endosymbiont of Nemotelus uliginosus
NZ_OZ183485	Candidatus Tisiphia endosymbiont of Nemotelus uliginosus
NZ_OZ183486	Candidatus Tisiphia endosymbiont of Oplodontha viridula
NZ_OZ183487	Candidatus Tisiphia endosymbiont of Psammoecus bipunctatus
NZ_OZ183648	Candidatus Tisiphia endosymbiont of Nemotelus uliginosus
NZ_OZ183649	Candidatus Tisiphia endosymbiont of Neophilaenus lineatus
NZ_OZ238268	Candidatus Tisiphia endosymbiont of Micropterixaruncella

### Sheet: Cimicidae symbionts
Accessions of the genome drafts obtained from Cimicidae symbionts in this study.
Taxon	Accession	Label in the phylogenetic tree	Wolbachia supergroup
Wolbachia	SAMN48924422	C12-Cyanolicimex patagonicus	A
	SAMN48924433	C5-Primicimex cavernis	A
	SAMN48924421	C1-Afrocimex constrictus	B
	SAMN48924426	C21-Psitticimex uritui	C
	SAMN48924430	C44-Paracimex sp	F
	SAMN48924431	C49-Cimex vicarius	F
	SAMN48924434	C51-Cimex hirundinis	F
	SAMN48924435	C56-Cimex lectulariusB	F
	SAMN48924437	C57-Cimex lectulariusH	F
	SAMN48924439	C61-Cimex hemipterus	F
	SAMN48924440	C66-Cimex adjunctus	F
Symbiopectobacterium	SAMN48924424	C19-Cacodmus villosus
	SAMN48924427	C28-Cacodmus vicinus
	SAMN48924428	C41-Leptocimex duplicatus
	SAMN48924436	C57-Cimex lectulariusH
	SAMN48924438	C61-Cimex hemipterus
Sodalis	SAMN48924423	C12-Cyanolicimex patagonicus
	SAMN48924425	C21-Psitticimex uritui
	SAMN48924432	C5-Primicimex cavernis
Serratia	SAMN48924429	C44-Paracimex sp
